# Intrinsic Molecular Timers and a Biphasic Amplitude Limit Regulate the Integrated Stress Response

**DOI:** 10.64898/2025.12.20.694968

**Authors:** Mustafa Ozen, Francesca Zappa, Karolina Kaminska, Daniel N. Itzhak, Stefka Tyanova, Carlos F. Lopez, Diego Acosta-Alvear

## Abstract

The Integrated Stress Response (ISR) is an evolutionarily conserved signaling network that remodels the translatome and transcriptome in response to multiple stresses, including nutrient deprivation, mitochondrial dysfunction, viral infection, and loss of protein homeostasis. Here, we present a comprehensive theoretical model of the ISR, calibrated to time-resolved proteomics data that captures how cells encode the magnitude and duration of stress signals to generate a homeostatic output. Our simulations and data converge on an ISR activation threshold defined by phosphorylated eIF2α levels, and sequential cascading delays in the accumulation of the ISR components ATF4, GADD34, CHOP, and DR5, suggesting hardwired molecular timers regulate ISR behaviors. Our combined experimental and computational analyses reveal limiting ATF4 levels, which can be suppressed when TC levels drop below a threshold that would allow its translation. While our model accurately predicts this initial saturation limit, its divergence from the data at high stress levels, correlated with minimal TC levels, identified a "translational cliff" that defines a finite ATF4-dependent ISR operational range. This work establishes a quantitative platform to probe ISR dynamics and generate novel, testable hypotheses.
