## Supplementary material for "Intrinsic Molecular Timers and a Biphasic Amplitude Limit Regulate the Integrated Stress Response": Model_initial_values_and_estimated_rate_constants.csv

Parameters names in model	Parameters representation in Table S1	Values
init_eIF2alpha_u	init_eIF2alpha_u	333065
init_eIF2alpha_p	init_eIF2alpha_p	62970
init_eIF2B	init_eIF2B	106377
init_Met_tRNAi	init_Met_tRNAi	1000000
init_CReP	init_CReP	1349
init_PP1	init_PP1	315290
init_PKRu	init_PKRu	573020
init_PKRp	init_PKRp	0
init_ATF4	init_ATF4	0
init_mrnaCHOP	init_mrnaCHOP	0
init_CHOP	init_CHOP	0
init_mrnaDR5	init_mrnaDR5	0
init_DR5	init_DR5	23866
init_mrnaGADD34	init_mrnaGADD34	0
init_GADD34	init_GADD34	15683
init_Dimerizer	init_Dimerizer	1000
k_eIF2alpha_synth	k1	1
k_eIF2alpha_synth_hill	K1	0.0001
k_eIF2alpha_degradation	k2	1.00E-10
k_eIF2B_synth	k3	1
k_eIF2B_synth_hill	K2	0.0001
k_eIF2B_degradation	k4	1.00E-10
k_TC_form	k5	0.0001
k_TC_dissoc	k6	1.00E-10
k_prot_synth	k7	0.011608024
k_eIF2B_bind_eIF2alpha_u_GDP	k8	0.0001
k_eIF2B_ubind_eIF2alpha_u_GDP	k9	6.50E-06
k_hydrolysis	k10	0.01144726
kf_pkr_dimer	k17	4988.613935
kr_pkr_dimer	k18	6.68E-10
k_pkr_phos	k19	1.00E-05
k_PKRdimer_bind_eIF2alpha	k20	0.083012039
k_PKRdimer_ubind_eIF2alpha	k21	6.87E-06
k_eIF2alpha_phospho	k22	2527.318066
k_eIF2alpha_basal_phosphorylation	k11	0.004381834
kf_eIF2B_seq	k23	100000
kr_eIF2B_seq	k24	0.001880742
k_peIF2a_eIF2B_seq_degradation	k25	2.98E-10
k_ATF4_cons	k26	18.95240748
K_ATF4_hill1	K3	44.00570026
k_ATF4_degradation	k27	0.002597737
k_mCHOP_cons	k32	0.003633639
k_mCHOP_degradation	k33	2.39E-07
K_mCHOP_hill	K7	10000
k_CHOP_cons	k34	146.0457583
K_CHOP_hill1	K8	0.393389725
K_CHOP_hill2	K9	0.000100565
k_CHOP_degradation	k35	0.004724954
k_mDR5_cons	k36	0.169002177
k_mDR5_degradation	k37	2.36E-05
K_mDR5_hill	K10	0.0001
k_DR5_cons	k38	101.9611741
K_DR5_hill1	K11	82.54132861
K_DR5_hill2	K12	0.021115359
k_DR5_degradation	k39	0.001608897
k_mGADD34_cons	k28	0.312423623
k_mGADD34_degradation	k29	1.16E-06
K_mGADD34_hill	K4	10000
k_GADD34_cons	k30	41.14386779
k_GADD34_degradation	k31	5.54E-10
K_GADD34_hill1	K5	1.345602193
K_GADD34_hill2	K6	0.000845975
k_CReP_bind_PP1	k12	51.952331
k_CReP_ubind_PP1	k13	1.00E-10
k_CRePPP1_bind_eIF2alpha_p	k14	11.00531806
k_CRePPP1_ubind_eIF2alpha_p	k15	1.11E-10
k_eIF2alpha_p_dephospho_byCReP	k16	8.964926273
k_GADD34_bind_PP1	k40	0.000100203
k_GADD34_ubind_PP1	k41	0.000262586
k_GADD34PP1_bind_eIF2alpha_p	k42	0.000719999
k_GADD34PP1_ubind_eIF2alpha_p	k43	0.01
k_eIF2alpha_p_dephospho_byGADD34	k44	0.177215321
