## Supplementary material for "Intrinsic Molecular Timers and a Biphasic Amplitude Limit Regulate the Integrated Stress Response": Sensitivity_analysis_initial_values_outputATF4.xlsx

### Sheet: bounds
parameters	min	max
init_eIF2alpha_u	233146	432984
init_eIF2alpha_p	44079	81861
init_eIF2B	74463.9	138290
init_Met_tRNAi	700000	1300000
init_CReP	944.3	1753.7
init_PP1	220703	409877
init_PKRu	401114	744926
init_PKRp	0	1000
init_ATF4	0	1000
init_mrnaCHOP	0	1000
init_CHOP	0	1000
init_mrnaDR5	0	1000
init_DR5	16706.2	31025.8
init_mrnaGADD34	0	1000
init_GADD34	10978.1	20387.9
init_Dimerizer	700	1300

### Sheet: ST
	ST
init_eIF2alpha_u	0.604534
init_eIF2alpha_p	0.0121065
init_eIF2B	0.555216
init_Met_tRNAi	3.24688e-07
init_CReP	0.184441
init_PP1	9.05555e-10
init_PKRu	1.02148e-11
init_PKRp	0
init_ATF4	0.0255724
init_mrnaCHOP	8.59293e-16
init_CHOP	6.67874e-16
init_mrnaDR5	9.71253e-16
init_DR5	1.02039e-15
init_mrnaGADD34	0.000107934
init_GADD34	0.00321263
init_Dimerizer	0.321071

### Sheet: S1
	S1
init_eIF2alpha_u	0.151695
init_eIF2alpha_p	0.000768185
init_eIF2B	0.0776661
init_Met_tRNAi	2.13376e-06
init_CReP	0.0372033
init_PP1	8.28552e-08
init_PKRu	1.16224e-08
init_PKRp	0
init_ATF4	0.0068996
init_mrnaCHOP	1.3976e-10
init_CHOP	2.88929e-10
init_mrnaDR5	-4.74333e-11
init_DR5	-2.68679e-11
init_mrnaGADD34	2.96359e-05
init_GADD34	0.000308871
init_Dimerizer	0.0964363

### Sheet: S2
	S2
('init_eIF2alpha_u', 'init_eIF2alpha_p')	-0.0018348
('init_eIF2alpha_u', 'init_eIF2B')	0.318964
('init_eIF2alpha_u', 'init_Met_tRNAi')	-0.00207473
('init_eIF2alpha_u', 'init_CReP')	0.0200048
('init_eIF2alpha_u', 'init_PP1')	-0.00207515
('init_eIF2alpha_u', 'init_PKRu')	-0.00207503
('init_eIF2alpha_u', 'init_PKRp')	-0.00207505
('init_eIF2alpha_u', 'init_ATF4')	0.00510923
('init_eIF2alpha_u', 'init_mrnaCHOP')	-0.00207505
('init_eIF2alpha_u', 'init_CHOP')	-0.00207505
('init_eIF2alpha_u', 'init_mrnaDR5')	-0.00207505
('init_eIF2alpha_u', 'init_DR5')	-0.00207505
('init_eIF2alpha_u', 'init_mrnaGADD34')	-0.00205454
('init_eIF2alpha_u', 'init_GADD34')	-0.00147572
('init_eIF2alpha_u', 'init_Dimerizer')	0.046973
('init_eIF2alpha_p', 'init_eIF2B')	0.000204803
('init_eIF2alpha_p', 'init_Met_tRNAi')	-0.000117067
('init_eIF2alpha_p', 'init_CReP')	0.000564575
('init_eIF2alpha_p', 'init_PP1')	-0.000117021
('init_eIF2alpha_p', 'init_PKRu')	-0.000116985
('init_eIF2alpha_p', 'init_PKRp')	-0.000116992
('init_eIF2alpha_p', 'init_ATF4')	-1.96664e-05
('init_eIF2alpha_p', 'init_mrnaCHOP')	-0.000116992
('init_eIF2alpha_p', 'init_CHOP')	-0.000116992
('init_eIF2alpha_p', 'init_mrnaDR5')	-0.000116992
('init_eIF2alpha_p', 'init_DR5')	-0.000116992
('init_eIF2alpha_p', 'init_mrnaGADD34')	-0.000112505
('init_eIF2alpha_p', 'init_GADD34')	-0.00011969
('init_eIF2alpha_p', 'init_Dimerizer')	0.0008218
('init_eIF2B', 'init_Met_tRNAi')	-0.000333763
('init_eIF2B', 'init_CReP')	0.0282389
('init_eIF2B', 'init_PP1')	-0.000334158
('init_eIF2B', 'init_PKRu')	-0.000333947
('init_eIF2B', 'init_PKRp')	-0.000333902
('init_eIF2B', 'init_ATF4')	0.00646699
('init_eIF2B', 'init_mrnaCHOP')	-0.000333902
('init_eIF2B', 'init_CHOP')	-0.000333902
('init_eIF2B', 'init_mrnaDR5')	-0.000333902
('init_eIF2B', 'init_DR5')	-0.000333902
('init_eIF2B', 'init_mrnaGADD34')	-0.000307951
('init_eIF2B', 'init_GADD34')	8.7692e-05
('init_eIF2B', 'init_Dimerizer')	0.0649034
('init_Met_tRNAi', 'init_CReP')	8.53895e-06
('init_Met_tRNAi', 'init_PP1')	8.55154e-06
('init_Met_tRNAi', 'init_PKRu')	8.55153e-06
('init_Met_tRNAi', 'init_PKRp')	8.55154e-06
('init_Met_tRNAi', 'init_ATF4')	8.40369e-06
('init_Met_tRNAi', 'init_mrnaCHOP')	8.55154e-06
('init_Met_tRNAi', 'init_CHOP')	8.55154e-06
('init_Met_tRNAi', 'init_mrnaDR5')	8.55154e-06
('init_Met_tRNAi', 'init_DR5')	8.55154e-06
('init_Met_tRNAi', 'init_mrnaGADD34')	8.55149e-06
('init_Met_tRNAi', 'init_GADD34')	8.55604e-06
('init_Met_tRNAi', 'init_Dimerizer')	8.58675e-06
('init_CReP', 'init_PP1')	0.000971567
('init_CReP', 'init_PKRu')	0.000971499
('init_CReP', 'init_PKRp')	0.000971509
('init_CReP', 'init_ATF4')	0.0019159
('init_CReP', 'init_mrnaCHOP')	0.000971509
('init_CReP', 'init_CHOP')	0.000971509
('init_CReP', 'init_mrnaDR5')	0.000971509
('init_CReP', 'init_DR5')	0.000971509
('init_CReP', 'init_mrnaGADD34')	0.00100216
('init_CReP', 'init_GADD34')	0.000954559
('init_CReP', 'init_Dimerizer')	0.0566464
('init_PP1', 'init_PKRu')	-4.28301e-08
('init_PP1', 'init_PKRp')	-4.28301e-08
('init_PP1', 'init_ATF4')	-7.61665e-09
('init_PP1', 'init_mrnaCHOP')	-4.28301e-08
('init_PP1', 'init_CHOP')	-4.28301e-08
('init_PP1', 'init_mrnaDR5')	-4.28301e-08
('init_PP1', 'init_DR5')	-4.28301e-08
('init_PP1', 'init_mrnaGADD34')	-4.22184e-08
('init_PP1', 'init_GADD34')	-2.43728e-09
('init_PP1', 'init_Dimerizer')	-1.20523e-07
('init_PKRu', 'init_PKRp')	-9.54678e-08
('init_PKRu', 'init_ATF4')	-7.91297e-08
('init_PKRu', 'init_mrnaCHOP')	-9.54678e-08
('init_PKRu', 'init_CHOP')	-9.54678e-08
('init_PKRu', 'init_mrnaDR5')	-9.54678e-08
('init_PKRu', 'init_DR5')	-9.54678e-08
('init_PKRu', 'init_mrnaGADD34')	-9.54748e-08
('init_PKRu', 'init_GADD34')	-9.51376e-08
('init_PKRu', 'init_Dimerizer')	-1.03566e-07
('init_PKRp', 'init_ATF4')	-8.67362e-19
('init_PKRp', 'init_mrnaCHOP')	3.60943e-20
('init_PKRp', 'init_CHOP')	2.9191e-20
('init_PKRp', 'init_mrnaDR5')	9.75349e-20
('init_PKRp', 'init_DR5')	2.46387e-19
('init_PKRp', 'init_mrnaGADD34')	3.89635e-19
('init_PKRp', 'init_GADD34')	3.25261e-19
('init_PKRp', 'init_Dimerizer')	0
('init_ATF4', 'init_mrnaCHOP')	0.000308885
('init_ATF4', 'init_CHOP')	0.000308885
('init_ATF4', 'init_mrnaDR5')	0.000308885
('init_ATF4', 'init_DR5')	0.000308885
('init_ATF4', 'init_mrnaGADD34')	0.000300825
('init_ATF4', 'init_GADD34')	0.000250164
('init_ATF4', 'init_Dimerizer')	0.00133153
('init_mrnaCHOP', 'init_CHOP')	-2.45333e-10
('init_mrnaCHOP', 'init_mrnaDR5')	-2.45333e-10
('init_mrnaCHOP', 'init_DR5')	-2.45333e-10
('init_mrnaCHOP', 'init_mrnaGADD34')	-2.46246e-10
('init_mrnaCHOP', 'init_GADD34')	-2.47804e-10
('init_mrnaCHOP', 'init_Dimerizer')	-1.14871e-10
('init_CHOP', 'init_mrnaDR5')	-1.78721e-10
('init_CHOP', 'init_DR5')	-1.78721e-10
('init_CHOP', 'init_mrnaGADD34')	-1.78961e-10
('init_CHOP', 'init_GADD34')	-1.8501e-10
('init_CHOP', 'init_Dimerizer')	-2.94029e-10
('init_mrnaDR5', 'init_DR5')	-1.28427e-10
('init_mrnaDR5', 'init_mrnaGADD34')	-1.29391e-10
('init_mrnaDR5', 'init_GADD34')	-1.27988e-10
('init_mrnaDR5', 'init_Dimerizer')	-4.70935e-11
('init_DR5', 'init_mrnaGADD34')	3.50613e-11
('init_DR5', 'init_GADD34')	4.77938e-11
('init_DR5', 'init_Dimerizer')	3.23431e-10
('init_mrnaGADD34', 'init_GADD34')	-0.00010616
('init_mrnaGADD34', 'init_Dimerizer')	-7.17897e-05
('init_GADD34', 'init_Dimerizer')	0.000225854
