## Supplementary material for "Intrinsic Molecular Timers and a Biphasic Amplitude Limit Regulate the Integrated Stress Response": Sensitivity_analysis_initial_values_outputCHOP.xlsx

### Sheet: bounds
parameters	min	max
init_eIF2alpha_u	233146	432984
init_eIF2alpha_p	44079	81861
init_eIF2B	74463.9	138290
init_Met_tRNAi	700000	1300000
init_CReP	944.3	1753.7
init_PP1	220703	409877
init_PKRu	401114	744926
init_PKRp	0	1000
init_ATF4	0	1000
init_mrnaCHOP	0	1000
init_CHOP	0	1000
init_mrnaDR5	0	1000
init_DR5	16706.2	31025.8
init_mrnaGADD34	0	1000
init_GADD34	10978.1	20387.9
init_Dimerizer	700	1300

### Sheet: ST
	ST
init_eIF2alpha_u	0.000367071
init_eIF2alpha_p	3.65989e-06
init_eIF2B	0.000280703
init_Met_tRNAi	1.08975e-10
init_CReP	5.70241e-05
init_PP1	2.28022e-11
init_PKRu	7.37009e-10
init_PKRp	0
init_ATF4	8.5804e-05
init_mrnaCHOP	0.987796
init_CHOP	0.0125765
init_mrnaDR5	8.85644e-15
init_DR5	9.18701e-15
init_mrnaGADD34	2.67584e-09
init_GADD34	5.33296e-07
init_Dimerizer	9.05792e-05

### Sheet: S1
	S1
init_eIF2alpha_u	-4.0694e-05
init_eIF2alpha_p	-2.46948e-06
init_eIF2B	-5.20655e-05
init_Met_tRNAi	-2.2057e-08
init_CReP	1.21947e-05
init_PP1	-6.2632e-09
init_PKRu	-4.20191e-08
init_PKRp	0
init_ATF4	6.25423e-06
init_mrnaCHOP	0.98808
init_CHOP	0.0124479
init_mrnaDR5	-4.7e-11
init_DR5	-3.89453e-10
init_mrnaGADD34	-6.52937e-08
init_GADD34	5.64106e-07
init_Dimerizer	5.48275e-05

### Sheet: S2
	S2
('init_eIF2alpha_u', 'init_eIF2alpha_p')	9.64707e-05
('init_eIF2alpha_u', 'init_eIF2B')	9.68383e-05
('init_eIF2alpha_u', 'init_Met_tRNAi')	9.64017e-05
('init_eIF2alpha_u', 'init_CReP')	9.64399e-05
('init_eIF2alpha_u', 'init_PP1')	9.64016e-05
('init_eIF2alpha_u', 'init_PKRu')	9.64017e-05
('init_eIF2alpha_u', 'init_PKRp')	9.64017e-05
('init_eIF2alpha_u', 'init_ATF4')	9.64843e-05
('init_eIF2alpha_u', 'init_mrnaCHOP')	-0.000691036
('init_eIF2alpha_u', 'init_CHOP')	0.000104474
('init_eIF2alpha_u', 'init_mrnaDR5')	9.64016e-05
('init_eIF2alpha_u', 'init_DR5')	9.64016e-05
('init_eIF2alpha_u', 'init_mrnaGADD34')	9.64022e-05
('init_eIF2alpha_u', 'init_GADD34')	9.64485e-05
('init_eIF2alpha_u', 'init_Dimerizer')	9.59056e-05
('init_eIF2alpha_p', 'init_eIF2B')	-1.16496e-06
('init_eIF2alpha_p', 'init_Met_tRNAi')	-1.16542e-06
('init_eIF2alpha_p', 'init_CReP')	-1.17126e-06
('init_eIF2alpha_p', 'init_PP1')	-1.16541e-06
('init_eIF2alpha_p', 'init_PKRu')	-1.16541e-06
('init_eIF2alpha_p', 'init_PKRp')	-1.16541e-06
('init_eIF2alpha_p', 'init_ATF4')	-1.17029e-06
('init_eIF2alpha_p', 'init_mrnaCHOP')	-0.000232074
('init_eIF2alpha_p', 'init_CHOP')	1.06064e-06
('init_eIF2alpha_p', 'init_mrnaDR5')	-1.1654e-06
('init_eIF2alpha_p', 'init_DR5')	-1.1654e-06
('init_eIF2alpha_p', 'init_mrnaGADD34')	-1.16543e-06
('init_eIF2alpha_p', 'init_GADD34')	-1.16692e-06
('init_eIF2alpha_p', 'init_Dimerizer')	-1.14987e-06
('init_eIF2B', 'init_Met_tRNAi')	5.36511e-05
('init_eIF2B', 'init_CReP')	5.38125e-05
('init_eIF2B', 'init_PP1')	5.3651e-05
('init_eIF2B', 'init_PKRu')	5.3651e-05
('init_eIF2B', 'init_PKRp')	5.3651e-05
('init_eIF2B', 'init_ATF4')	5.37106e-05
('init_eIF2B', 'init_mrnaCHOP')	-0.00091588
('init_eIF2B', 'init_CHOP')	5.97327e-05
('init_eIF2B', 'init_mrnaDR5')	5.3651e-05
('init_eIF2B', 'init_DR5')	5.3651e-05
('init_eIF2B', 'init_mrnaGADD34')	5.36511e-05
('init_eIF2B', 'init_GADD34')	5.36561e-05
('init_eIF2B', 'init_Dimerizer')	5.38545e-05
('init_Met_tRNAi', 'init_CReP')	1.82414e-08
('init_Met_tRNAi', 'init_PP1')	1.82155e-08
('init_Met_tRNAi', 'init_PKRu')	1.82156e-08
('init_Met_tRNAi', 'init_PKRp')	1.82155e-08
('init_Met_tRNAi', 'init_ATF4')	1.8206e-08
('init_Met_tRNAi', 'init_mrnaCHOP')	1.90665e-08
('init_Met_tRNAi', 'init_CHOP')	1.21038e-08
('init_Met_tRNAi', 'init_mrnaDR5')	1.82155e-08
('init_Met_tRNAi', 'init_DR5')	1.82155e-08
('init_Met_tRNAi', 'init_mrnaGADD34')	1.82157e-08
('init_Met_tRNAi', 'init_GADD34')	1.8217e-08
('init_Met_tRNAi', 'init_Dimerizer')	1.82193e-08
('init_CReP', 'init_PP1')	1.36176e-05
('init_CReP', 'init_PKRu')	1.36175e-05
('init_CReP', 'init_PKRp')	1.36176e-05
('init_CReP', 'init_ATF4')	1.36414e-05
('init_CReP', 'init_mrnaCHOP')	-3.02896e-05
('init_CReP', 'init_CHOP')	1.66506e-05
('init_CReP', 'init_mrnaDR5')	1.36176e-05
('init_CReP', 'init_DR5')	1.36176e-05
('init_CReP', 'init_mrnaGADD34')	1.36176e-05
('init_CReP', 'init_GADD34')	1.36178e-05
('init_CReP', 'init_Dimerizer')	1.36469e-05
('init_PP1', 'init_PKRu')	6.929e-08
('init_PP1', 'init_PKRp')	6.929e-08
('init_PP1', 'init_ATF4')	6.92258e-08
('init_PP1', 'init_mrnaCHOP')	7.92699e-09
('init_PP1', 'init_CHOP')	6.32926e-08
('init_PP1', 'init_mrnaDR5')	6.929e-08
('init_PP1', 'init_DR5')	6.929e-08
('init_PP1', 'init_mrnaGADD34')	6.92902e-08
('init_PP1', 'init_GADD34')	6.92933e-08
('init_PP1', 'init_Dimerizer')	6.94342e-08
('init_PKRu', 'init_PKRp')	4.11623e-08
('init_PKRu', 'init_ATF4')	4.11444e-08
('init_PKRu', 'init_mrnaCHOP')	4.04463e-08
('init_PKRu', 'init_CHOP')	3.71005e-08
('init_PKRu', 'init_mrnaDR5')	4.11623e-08
('init_PKRu', 'init_DR5')	4.11623e-08
('init_PKRu', 'init_mrnaGADD34')	4.11624e-08
('init_PKRu', 'init_GADD34')	4.11651e-08
('init_PKRu', 'init_Dimerizer')	4.11315e-08
('init_PKRp', 'init_ATF4')	-2.87991e-19
('init_PKRp', 'init_mrnaCHOP')	0
('init_PKRp', 'init_CHOP')	-1.73472e-18
('init_PKRp', 'init_mrnaDR5')	-2.06947e-20
('init_PKRp', 'init_DR5')	-4.08575e-20
('init_PKRp', 'init_mrnaGADD34')	-3.33016e-19
('init_PKRp', 'init_GADD34')	-1.13079e-19
('init_PKRp', 'init_Dimerizer')	-3.72694e-19
('init_ATF4', 'init_mrnaCHOP')	6.10457e-05
('init_ATF4', 'init_CHOP')	-1.95133e-05
('init_ATF4', 'init_mrnaDR5')	-1.12223e-05
('init_ATF4', 'init_DR5')	-1.12223e-05
('init_ATF4', 'init_mrnaGADD34')	-1.12224e-05
('init_ATF4', 'init_GADD34')	-1.12244e-05
('init_ATF4', 'init_Dimerizer')	-1.11407e-05
('init_mrnaCHOP', 'init_CHOP')	-0.000120399
('init_mrnaCHOP', 'init_mrnaDR5')	-0.000275029
('init_mrnaCHOP', 'init_DR5')	-0.000275028
('init_mrnaCHOP', 'init_mrnaGADD34')	-0.000263277
('init_mrnaCHOP', 'init_GADD34')	-0.000262749
('init_mrnaCHOP', 'init_Dimerizer')	-0.000998879
('init_CHOP', 'init_mrnaDR5')	0.000130575
('init_CHOP', 'init_DR5')	0.000130575
('init_CHOP', 'init_mrnaGADD34')	0.000130534
('init_CHOP', 'init_GADD34')	0.000130649
('init_CHOP', 'init_Dimerizer')	0.000134885
('init_mrnaDR5', 'init_DR5')	-4.23177e-10
('init_mrnaDR5', 'init_mrnaGADD34')	-4.23177e-10
('init_mrnaDR5', 'init_GADD34')	-4.2322e-10
('init_mrnaDR5', 'init_Dimerizer')	-4.23865e-10
('init_DR5', 'init_mrnaGADD34')	6.87524e-11
('init_DR5', 'init_GADD34')	6.8662e-11
('init_DR5', 'init_Dimerizer')	7.00259e-11
('init_mrnaGADD34', 'init_GADD34')	1.363e-08
('init_mrnaGADD34', 'init_Dimerizer')	1.30613e-08
('init_GADD34', 'init_Dimerizer')	3.83749e-07
