## Supplementary material for "Intrinsic Molecular Timers and a Biphasic Amplitude Limit Regulate the Integrated Stress Response": Sensitivity_analysis_initial_values_outputDR5.xlsx

### Sheet: bounds
parameters	min	max
init_eIF2alpha_u	233146	432984
init_eIF2alpha_p	44079	81861
init_eIF2B	74463.9	138290
init_Met_tRNAi	700000	1300000
init_CReP	944.3	1753.7
init_PP1	220703	409877
init_PKRu	401114	744926
init_PKRp	0	1000
init_ATF4	0	1000
init_mrnaCHOP	0	1000
init_CHOP	0	1000
init_mrnaDR5	0	1000
init_DR5	16706.2	31025.8
init_mrnaGADD34	0	1000
init_GADD34	10978.1	20387.9
init_Dimerizer	700	1300

### Sheet: ST
	ST
init_eIF2alpha_u	1.66083e-06
init_eIF2alpha_p	0.0160089
init_eIF2B	0.0191473
init_Met_tRNAi	5.61779e-08
init_CReP	0.000100189
init_PP1	5.73792e-12
init_PKRu	4.59748e-12
init_PKRp	0
init_ATF4	2.56595e-12
init_mrnaCHOP	2.34214e-13
init_CHOP	2.87804e-13
init_mrnaDR5	0.850094
init_DR5	0.134862
init_mrnaGADD34	1.2542e-07
init_GADD34	5.82621e-09
init_Dimerizer	5.13589e-05

### Sheet: S1
	S1
init_eIF2alpha_u	3.02465e-06
init_eIF2alpha_p	0.00224854
init_eIF2B	0.00565428
init_Met_tRNAi	-4.143e-07
init_CReP	-2.67466e-05
init_PP1	-4.1667e-09
init_PKRu	-3.60826e-09
init_PKRp	0
init_ATF4	6.82069e-10
init_mrnaCHOP	-3.491e-09
init_CHOP	-3.36911e-10
init_mrnaDR5	0.843118
init_DR5	0.130402
init_mrnaGADD34	-5.97827e-07
init_GADD34	3.66789e-07
init_Dimerizer	-2.70702e-06

### Sheet: S2
	S2
('init_eIF2alpha_u', 'init_eIF2alpha_p')	8.13408e-06
('init_eIF2alpha_u', 'init_eIF2B')	1.09471e-05
('init_eIF2alpha_u', 'init_Met_tRNAi')	9.65695e-06
('init_eIF2alpha_u', 'init_CReP')	9.44141e-06
('init_eIF2alpha_u', 'init_PP1')	9.65688e-06
('init_eIF2alpha_u', 'init_PKRu')	9.65685e-06
('init_eIF2alpha_u', 'init_PKRp')	9.65684e-06
('init_eIF2alpha_u', 'init_ATF4')	9.65681e-06
('init_eIF2alpha_u', 'init_mrnaCHOP')	9.65685e-06
('init_eIF2alpha_u', 'init_CHOP')	9.65684e-06
('init_eIF2alpha_u', 'init_mrnaDR5')	-7.06284e-05
('init_eIF2alpha_u', 'init_DR5')	-1.75221e-05
('init_eIF2alpha_u', 'init_mrnaGADD34')	9.65688e-06
('init_eIF2alpha_u', 'init_GADD34')	9.65599e-06
('init_eIF2alpha_u', 'init_Dimerizer')	9.45961e-06
('init_eIF2alpha_p', 'init_eIF2B')	0.0115494
('init_eIF2alpha_p', 'init_Met_tRNAi')	0.000519473
('init_eIF2alpha_p', 'init_CReP')	0.000534943
('init_eIF2alpha_p', 'init_PP1')	0.000519343
('init_eIF2alpha_p', 'init_PKRu')	0.000519344
('init_eIF2alpha_p', 'init_PKRp')	0.000519343
('init_eIF2alpha_p', 'init_ATF4')	0.000519346
('init_eIF2alpha_p', 'init_mrnaCHOP')	0.000519343
('init_eIF2alpha_p', 'init_CHOP')	0.000519343
('init_eIF2alpha_p', 'init_mrnaDR5')	0.000677937
('init_eIF2alpha_p', 'init_DR5')	0.000665725
('init_eIF2alpha_p', 'init_mrnaGADD34')	0.000519315
('init_eIF2alpha_p', 'init_GADD34')	0.000519376
('init_eIF2alpha_p', 'init_Dimerizer')	0.000535259
('init_eIF2B', 'init_Met_tRNAi')	-0.000793184
('init_eIF2B', 'init_CReP')	-0.000780529
('init_eIF2B', 'init_PP1')	-0.000793124
('init_eIF2B', 'init_PKRu')	-0.00079312
('init_eIF2B', 'init_PKRp')	-0.000793124
('init_eIF2B', 'init_ATF4')	-0.00079312
('init_eIF2B', 'init_mrnaCHOP')	-0.000793122
('init_eIF2B', 'init_CHOP')	-0.000793122
('init_eIF2B', 'init_mrnaDR5')	0.000467692
('init_eIF2B', 'init_DR5')	-0.00079254
('init_eIF2B', 'init_mrnaGADD34')	-0.000793065
('init_eIF2B', 'init_GADD34')	-0.000793217
('init_eIF2B', 'init_Dimerizer')	-0.000790269
('init_Met_tRNAi', 'init_CReP')	5.58166e-07
('init_Met_tRNAi', 'init_PP1')	5.58177e-07
('init_Met_tRNAi', 'init_PKRu')	5.58177e-07
('init_Met_tRNAi', 'init_PKRp')	5.58177e-07
('init_Met_tRNAi', 'init_ATF4')	5.58177e-07
('init_Met_tRNAi', 'init_mrnaCHOP')	5.58177e-07
('init_Met_tRNAi', 'init_CHOP')	5.58177e-07
('init_Met_tRNAi', 'init_mrnaDR5')	4.59904e-07
('init_Met_tRNAi', 'init_DR5')	8.49321e-07
('init_Met_tRNAi', 'init_mrnaGADD34')	5.58174e-07
('init_Met_tRNAi', 'init_GADD34')	5.58175e-07
('init_Met_tRNAi', 'init_Dimerizer')	5.58127e-07
('init_CReP', 'init_PP1')	6.3467e-05
('init_CReP', 'init_PKRu')	6.3467e-05
('init_CReP', 'init_PKRp')	6.3467e-05
('init_CReP', 'init_ATF4')	6.34671e-05
('init_CReP', 'init_mrnaCHOP')	6.3467e-05
('init_CReP', 'init_CHOP')	6.34671e-05
('init_CReP', 'init_mrnaDR5')	5.67664e-05
('init_CReP', 'init_DR5')	6.40789e-05
('init_CReP', 'init_mrnaGADD34')	6.34667e-05
('init_CReP', 'init_GADD34')	6.34666e-05
('init_CReP', 'init_Dimerizer')	6.29465e-05
('init_PP1', 'init_PKRu')	-6.96578e-10
('init_PP1', 'init_PKRp')	-6.96579e-10
('init_PP1', 'init_ATF4')	-6.96586e-10
('init_PP1', 'init_mrnaCHOP')	-6.96581e-10
('init_PP1', 'init_CHOP')	-6.96583e-10
('init_PP1', 'init_mrnaDR5')	1.60762e-08
('init_PP1', 'init_DR5')	-4.73111e-09
('init_PP1', 'init_mrnaGADD34')	-6.98354e-10
('init_PP1', 'init_GADD34')	-6.9832e-10
('init_PP1', 'init_Dimerizer')	-7.82952e-10
('init_PKRu', 'init_PKRp')	4.65727e-09
('init_PKRu', 'init_ATF4')	4.65726e-09
('init_PKRu', 'init_mrnaCHOP')	4.65726e-09
('init_PKRu', 'init_CHOP')	4.65727e-09
('init_PKRu', 'init_mrnaDR5')	3.72607e-09
('init_PKRu', 'init_DR5')	-3.07096e-09
('init_PKRu', 'init_mrnaGADD34')	4.656e-09
('init_PKRu', 'init_GADD34')	4.65739e-09
('init_PKRu', 'init_Dimerizer')	4.6913e-09
('init_PKRp', 'init_ATF4')	-2.26438e-19
('init_PKRp', 'init_mrnaCHOP')	-5.27952e-20
('init_PKRp', 'init_CHOP')	-2.91607e-19
('init_PKRp', 'init_mrnaDR5')	0
('init_PKRp', 'init_DR5')	0
('init_PKRp', 'init_mrnaGADD34')	-1.98417e-19
('init_PKRp', 'init_GADD34')	-7.12566e-20
('init_PKRp', 'init_Dimerizer')	-1.18585e-19
('init_ATF4', 'init_mrnaCHOP')	2.45607e-09
('init_ATF4', 'init_CHOP')	2.45607e-09
('init_ATF4', 'init_mrnaDR5')	1.24008e-09
('init_ATF4', 'init_DR5')	-1.30754e-08
('init_ATF4', 'init_mrnaGADD34')	2.45428e-09
('init_ATF4', 'init_GADD34')	2.45623e-09
('init_ATF4', 'init_Dimerizer')	2.45115e-09
('init_mrnaCHOP', 'init_CHOP')	1.24916e-09
('init_mrnaCHOP', 'init_mrnaDR5')	1.46363e-09
('init_mrnaCHOP', 'init_DR5')	4.02959e-10
('init_mrnaCHOP', 'init_mrnaGADD34')	1.24916e-09
('init_mrnaCHOP', 'init_GADD34')	1.24892e-09
('init_mrnaCHOP', 'init_Dimerizer')	1.2294e-09
('init_CHOP', 'init_mrnaDR5')	-2.58498e-09
('init_CHOP', 'init_DR5')	-2.36329e-09
('init_CHOP', 'init_mrnaGADD34')	3.44406e-10
('init_CHOP', 'init_GADD34')	3.44447e-10
('init_CHOP', 'init_Dimerizer')	3.41463e-10
('init_mrnaDR5', 'init_DR5')	0.00422057
('init_mrnaDR5', 'init_mrnaGADD34')	-0.00016869
('init_mrnaDR5', 'init_GADD34')	-0.00017336
('init_mrnaDR5', 'init_Dimerizer')	-0.00014592
('init_DR5', 'init_mrnaGADD34')	-9.77467e-05
('init_DR5', 'init_GADD34')	-9.69206e-05
('init_DR5', 'init_Dimerizer')	-7.55729e-05
('init_mrnaGADD34', 'init_GADD34')	8.99642e-07
('init_mrnaGADD34', 'init_Dimerizer')	8.99674e-07
('init_GADD34', 'init_Dimerizer')	-2.80145e-07
