## Supplementary material for "Intrinsic Molecular Timers and a Biphasic Amplitude Limit Regulate the Integrated Stress Response": Sensitivity_analysis_initial_values_outputGADD34.xlsx

### Sheet: bounds
parameters	min	max
init_eIF2alpha_u	233146	432984
init_eIF2alpha_p	44079	81861
init_eIF2B	74463.9	138290
init_Met_tRNAi	700000	1300000
init_CReP	944.3	1753.7
init_PP1	220703	409877
init_PKRu	401114	744926
init_PKRp	0	1000
init_ATF4	0	1000
init_mrnaCHOP	0	1000
init_CHOP	0	1000
init_mrnaDR5	0	1000
init_DR5	16706.2	31025.8
init_mrnaGADD34	0	1000
init_GADD34	10978.1	20387.9
init_Dimerizer	700	1300

### Sheet: ST
	ST
init_eIF2alpha_u	0.000134331
init_eIF2alpha_p	1.94655e-06
init_eIF2B	0.000107924
init_Met_tRNAi	8.55272e-12
init_CReP	1.85168e-05
init_PP1	1.44427e-12
init_PKRu	2.55652e-11
init_PKRp	0
init_ATF4	0.000292018
init_mrnaCHOP	1.59883e-18
init_CHOP	1.29797e-18
init_mrnaDR5	1.68054e-19
init_DR5	2.41326e-19
init_mrnaGADD34	0.0187409
init_GADD34	0.981926
init_Dimerizer	7.79409e-05

### Sheet: S1
	S1
init_eIF2alpha_u	-4.83883e-06
init_eIF2alpha_p	4.639e-08
init_eIF2B	-0.000109994
init_Met_tRNAi	-8.00627e-09
init_CReP	-1.12414e-05
init_PP1	-1.12586e-08
init_PKRu	-4.23311e-09
init_PKRp	0
init_ATF4	7.89928e-06
init_mrnaCHOP	1.02332e-11
init_CHOP	3.62256e-12
init_mrnaDR5	-4.8213e-13
init_DR5	7.10613e-12
init_mrnaGADD34	0.0174138
init_GADD34	0.981208
init_Dimerizer	7.08863e-05

### Sheet: S2
	S2
('init_eIF2alpha_u', 'init_eIF2alpha_p')	2.10406e-05
('init_eIF2alpha_u', 'init_eIF2B')	2.01968e-05
('init_eIF2alpha_u', 'init_Met_tRNAi')	2.10653e-05
('init_eIF2alpha_u', 'init_CReP')	2.04104e-05
('init_eIF2alpha_u', 'init_PP1')	2.10653e-05
('init_eIF2alpha_u', 'init_PKRu')	2.10653e-05
('init_eIF2alpha_u', 'init_PKRp')	2.10653e-05
('init_eIF2alpha_u', 'init_ATF4')	2.26615e-05
('init_eIF2alpha_u', 'init_mrnaCHOP')	2.10653e-05
('init_eIF2alpha_u', 'init_CHOP')	2.10653e-05
('init_eIF2alpha_u', 'init_mrnaDR5')	2.10653e-05
('init_eIF2alpha_u', 'init_DR5')	2.10653e-05
('init_eIF2alpha_u', 'init_mrnaGADD34')	7.03484e-05
('init_eIF2alpha_u', 'init_GADD34')	-2.87549e-06
('init_eIF2alpha_u', 'init_Dimerizer')	2.15033e-05
('init_eIF2alpha_p', 'init_eIF2B')	9.75961e-06
('init_eIF2alpha_p', 'init_Met_tRNAi')	9.7084e-06
('init_eIF2alpha_p', 'init_CReP')	9.72239e-06
('init_eIF2alpha_p', 'init_PP1')	9.7084e-06
('init_eIF2alpha_p', 'init_PKRu')	9.70842e-06
('init_eIF2alpha_p', 'init_PKRp')	9.7084e-06
('init_eIF2alpha_p', 'init_ATF4')	9.38425e-06
('init_eIF2alpha_p', 'init_mrnaCHOP')	9.7084e-06
('init_eIF2alpha_p', 'init_CHOP')	9.7084e-06
('init_eIF2alpha_p', 'init_mrnaDR5')	9.7084e-06
('init_eIF2alpha_p', 'init_DR5')	9.7084e-06
('init_eIF2alpha_p', 'init_mrnaGADD34')	1.32213e-05
('init_eIF2alpha_p', 'init_GADD34')	-4.23196e-06
('init_eIF2alpha_p', 'init_Dimerizer')	9.67709e-06
('init_eIF2B', 'init_Met_tRNAi')	0.000111311
('init_eIF2B', 'init_CReP')	0.000111223
('init_eIF2B', 'init_PP1')	0.000111311
('init_eIF2B', 'init_PKRu')	0.00011131
('init_eIF2B', 'init_PKRp')	0.000111311
('init_eIF2B', 'init_ATF4')	0.000118342
('init_eIF2B', 'init_mrnaCHOP')	0.000111311
('init_eIF2B', 'init_CHOP')	0.000111311
('init_eIF2B', 'init_mrnaDR5')	0.000111311
('init_eIF2B', 'init_DR5')	0.000111311
('init_eIF2B', 'init_mrnaGADD34')	0.000211764
('init_eIF2B', 'init_GADD34')	6.83313e-05
('init_eIF2B', 'init_Dimerizer')	0.000112038
('init_Met_tRNAi', 'init_CReP')	4.60655e-09
('init_Met_tRNAi', 'init_PP1')	4.60671e-09
('init_Met_tRNAi', 'init_PKRu')	4.60671e-09
('init_Met_tRNAi', 'init_PKRp')	4.60671e-09
('init_Met_tRNAi', 'init_ATF4')	4.60646e-09
('init_Met_tRNAi', 'init_mrnaCHOP')	4.60671e-09
('init_Met_tRNAi', 'init_CHOP')	4.60671e-09
('init_Met_tRNAi', 'init_mrnaDR5')	4.60671e-09
('init_Met_tRNAi', 'init_DR5')	4.60671e-09
('init_Met_tRNAi', 'init_mrnaGADD34')	4.57771e-09
('init_Met_tRNAi', 'init_GADD34')	1.17698e-08
('init_Met_tRNAi', 'init_Dimerizer')	4.60665e-09
('init_CReP', 'init_PP1')	1.86059e-05
('init_CReP', 'init_PKRu')	1.86058e-05
('init_CReP', 'init_PKRp')	1.86059e-05
('init_CReP', 'init_ATF4')	1.75638e-05
('init_CReP', 'init_mrnaCHOP')	1.86059e-05
('init_CReP', 'init_CHOP')	1.86059e-05
('init_CReP', 'init_mrnaDR5')	1.86059e-05
('init_CReP', 'init_DR5')	1.86059e-05
('init_CReP', 'init_mrnaGADD34')	1.94986e-05
('init_CReP', 'init_GADD34')	9.36773e-06
('init_CReP', 'init_Dimerizer')	1.86625e-05
('init_PP1', 'init_PKRu')	-1.46652e-08
('init_PP1', 'init_PKRp')	-1.46652e-08
('init_PP1', 'init_ATF4')	-1.46658e-08
('init_PP1', 'init_mrnaCHOP')	-1.46652e-08
('init_PP1', 'init_CHOP')	-1.46652e-08
('init_PP1', 'init_mrnaDR5')	-1.46652e-08
('init_PP1', 'init_DR5')	-1.46652e-08
('init_PP1', 'init_mrnaGADD34')	-1.47716e-08
('init_PP1', 'init_GADD34')	-2.02787e-08
('init_PP1', 'init_Dimerizer')	-1.4662e-08
('init_PKRu', 'init_PKRp')	2.0791e-09
('init_PKRu', 'init_ATF4')	2.03304e-09
('init_PKRu', 'init_mrnaCHOP')	2.0791e-09
('init_PKRu', 'init_CHOP')	2.0791e-09
('init_PKRu', 'init_mrnaDR5')	2.0791e-09
('init_PKRu', 'init_DR5')	2.0791e-09
('init_PKRu', 'init_mrnaGADD34')	2.74729e-11
('init_PKRu', 'init_GADD34')	-2.61902e-08
('init_PKRu', 'init_Dimerizer')	2.14718e-09
('init_PKRp', 'init_ATF4')	-3.84553e-19
('init_PKRp', 'init_mrnaCHOP')	2.84091e-20
('init_PKRp', 'init_CHOP')	1.06196e-20
('init_PKRp', 'init_mrnaDR5')	-7.11587e-20
('init_PKRp', 'init_DR5')	-4.65169e-20
('init_PKRp', 'init_mrnaGADD34')	-3.46945e-18
('init_PKRp', 'init_GADD34')	0
('init_PKRp', 'init_Dimerizer')	-1.89735e-19
('init_ATF4', 'init_mrnaCHOP')	2.89123e-05
('init_ATF4', 'init_CHOP')	2.89123e-05
('init_ATF4', 'init_mrnaDR5')	2.89123e-05
('init_ATF4', 'init_DR5')	2.89123e-05
('init_ATF4', 'init_mrnaGADD34')	0.000208257
('init_ATF4', 'init_GADD34')	-7.04232e-06
('init_ATF4', 'init_Dimerizer')	2.97191e-05
('init_mrnaCHOP', 'init_CHOP')	-1.89528e-11
('init_mrnaCHOP', 'init_mrnaDR5')	-1.89528e-11
('init_mrnaCHOP', 'init_DR5')	-1.89528e-11
('init_mrnaCHOP', 'init_mrnaGADD34')	-2.10231e-11
('init_mrnaCHOP', 'init_GADD34')	-1.07603e-11
('init_mrnaCHOP', 'init_Dimerizer')	-1.89179e-11
('init_CHOP', 'init_mrnaDR5')	-9.16629e-12
('init_CHOP', 'init_DR5')	-9.16629e-12
('init_CHOP', 'init_mrnaGADD34')	-8.7154e-12
('init_CHOP', 'init_GADD34')	-1.43108e-13
('init_CHOP', 'init_Dimerizer')	-9.1345e-12
('init_mrnaDR5', 'init_DR5')	-2.49905e-12
('init_mrnaDR5', 'init_mrnaGADD34')	-3.70414e-12
('init_mrnaDR5', 'init_GADD34')	-1.19715e-12
('init_mrnaDR5', 'init_Dimerizer')	-2.4539e-12
('init_DR5', 'init_mrnaGADD34')	-7.02025e-12
('init_DR5', 'init_GADD34')	-5.93881e-12
('init_DR5', 'init_Dimerizer')	-7.25945e-12
('init_mrnaGADD34', 'init_GADD34')	0.000810917
('init_mrnaGADD34', 'init_Dimerizer')	0.000200772
('init_GADD34', 'init_Dimerizer')	-0.000225222
